# Automatic bioinformatic software named entity recognition from literature

**DOI:** 10.64898/2026.08.26.731133

**Authors:** Hao Xuan, Rithvij Pasupuleti, Ben Liu, Haishuo Sun, Jun Zhang, Zijun Yao, Cuncong Zhong

## Abstract

Bioinformatics software and databases are essential components of modern life science research, yet their mentions in the scientific literature are often inconsistent and difficult to systematically identify at scale. The lack of a comprehensive and up-to-date catalog of bioinformatics resources hinders efforts toward automated biomedical knowledge extraction and streamlined data analysis. Here we present SNAIL, a hybrid named entity recognition framework designed to automatically identify bioinformatics software and database (SW/DB) names from biomedical texts. SNAIL integrates complementary lexical and semantic modeling strategies. The lexical component captures orthographic patterns and contextual cues characteristic of SW/DB names, while the semantic component leverages contextual embeddings generated by transformer-based language models such as SciBERT, combined with an explicit token-masking strategy to enhance entity-focused representations. A large training corpus was constructed automatically through a hybrid pipeline that integrates citation-hinted extraction with large language model–assisted distillation. Evaluation on two independent benchmark datasets and real-world research articles demonstrates that SNAIL substantially outperforms existing approaches, including domain-specific methods such as bioNerDS2 and general-purpose large language models such as ChatGPT, Gemini, Grok and Claude. Applying SNAIL to large-scale literature analysis further reveals distinct journal-level preferences across bioinformatics subfields. These results demonstrate that SNAIL provides an accurate and scalable solution for identifying bioinformatics resources in scientific texts and enables systematic meta-analysis of tool usage and research trends.
