## Supplementary Data for "Automatic bioinformatic software named entity recognition from literature"

### Sheet: Overview & Index
Research Data & Materials Availability Index
General Information
Repository DOI:	10.6084/m9.figshare.31558663
Main Repository URL:	View on Figshare
Description:	All datasets and supplementary materials used in this study are publicly available on Figshare. This workbook provides a structured index of the repository contents, organized into 5 primary material categories for easy access and download.
Quick Link:	Go to Data Repository Sheet →

### Sheet: Data Repository
Data Repository & Download Links
ID	Material / Dataset Name	Description	Access / Download Link
(1)	Training and Evaluation Datasets (DS1 and DS2)	Benchmark datasets used for model training and baseline evaluation.	https://figshare.com/ndownloader/files/62502244
(2)	Outputs of SNAIL and bioNerDS2 on DS1/DS2	Raw outputs and performance result sheets generated by SNAIL and bioNerDS2 on the benchmark datasets.	https://figshare.com/ndownloader/files/62565934
(3)	Manual Annotations of Two Articles	Gold-standard manual annotations for the two articles used to evaluate SNAIL and Large Language Models (LLMs).	https://figshare.com/ndownloader/files/62565766
(4)	Outputs of SNAIL and LLMs on Annotated Articles	Comparative output data from SNAIL and the evaluated LLMs on the two manually annotated articles.	https://figshare.com/ndownloader/files/62565769
(5)	PubMed Identifiers (PMIDs) of 2,000 Articles	List of PubMed IDs used for large-scale literature mining and validation.	https://figshare.com/ndownloader/files/62565973
